# Gut microbiome signatures of risk and prodromal markers of Parkinson’s disease

**DOI:** 10.1101/2019.12.11.872481

**Authors:** Sebastian Heinzel, Velma T. E. Aho, Ulrike Suenkel, Anna-Katharina von Thaler, Claudia Schulte, Christian Deuschle, Lars Paulin, Sari Hantunen, Kathrin Brockmann, Gerhard W. Eschweiler, Walter Maetzler, Daniela Berg, Petri Auvinen, Filip Scheperjans

## Abstract

**Objectives:** Alterations of the gut microbiome in Parkinson’s disease (PD) have been repeatedly demonstrated. However, little is known about whether such alterations precede disease onset and how they may be related to risk and prodromal markers of PD. We investigated associations of these features with gut microbiome composition.

**Methods:** Established risk and prodromal markers of PD as well as factors related to diet/lifestyle, bowel function and medication were studied in relation to bacterial α-/β-diversity, enterotypes, and taxonomic composition in stool samples of 666 elderly TREND study participants.

**Results:** Among risk and prodromal markers, physical inactivity, constipation and age showed associations with α- and β-diversity, and for both measures subthreshold parkinsonism and physical inactivity showed interaction effects. Moreover, male sex, possible REM-sleep behavior disorder (RBD), smoking as well as body-mass-index, antidiabetic and urate-lowering medication were associated with β-diversity. Physical inactivity and constipation severity were increased in individuals with the *Firmicutes*-enriched enterotype. Subthreshold parkinsonism was least frequently observed in individuals with the *Prevotella*-enriched enterotype. Differentially abundant taxa were linked to constipation, physical inactivity, possible RBD, and subthreshold parkinsonism. Substantia nigra hyperechogenicity, olfactory loss, depression, orthostatic hypotension, urinary/erectile dysfunction, PD family history and the overall prodromal PD probability showed no significant microbiome associations.

**Interpretation:** Several risk and prodromal markers of PD are associated with changes in gut microbiome composition. However, the impact of the gut microbiome on PD risk and potential microbiome-dependent subtypes in the prodrome of PD need further investigation based on prospective clinical and (multi)omics data in incident PD cases.
