## Supporting_materials for "Gut microbiome signatures of risk and prodromal markers of Parkinson’s disease"

### Sheet: Variables
Supporting table 1: Meta-data variables of the TREND study, definitions and descriptive statistics
Generic/physiological	definition/assessment: Generic variables	variable	name	descriptive statistics (numerical: mean±SD, range; categorical/odered factors: frequencies)
age	[years]	numerical	age	68.4 ± 6.3 years
sex	males (0), females (1)	categorical	sex	351 males, 315 females
height	[m]	numerical	Height.E1.1.C1	169.9 ± 8.8 cm, 146 - 200
weight	[kg]	numerical	Weight.E1.1.C1	75.6 ± 15.0 kg, 44 - 163
body mass index	[kg/m²]	numerical	BMI	26.7 ± 4.4, 18 - 60
years of education	years of education	numerical	edu	14.5 ± 2.7 years of education, 9 - 22
education level	ISCED criteria level 1-6	ordered factor	ISCED_cat	Education level: 2 (n=32), 3 (300), 4 (50), 5 (260), 6 (24)	status <- c("Lo", "Hi", "Med", "Med", "Hi")
Bowel function	definition/assessment	variable	name	descriptive statistics
Constipation score*	Constipation sum score*	numerical	Constipation.Score.missing0	3.1 ± 3.9 scores, 0 - 25
Constipation score groups	0=0 scores, 1=1-4 scores, 2=5+ scores	ordered factor	Constipation.Score.missing0_gr	no constipation: 201, little constipation: 309, constipation: 156
functional constipation	Rome-III criteria	no (0), yes (1), categorical	FC	no functional constipation: 634, functional constipation: 32
FC sum score	Rome-III sum score of FC	numerical	FC.Criteria.sum	1.8 ± 0.9 scores, 0 - 4	c("male", "female" )
functional bloating	Rome-III criteria	no (0), yes (1), categorical	FB	no functional bloating: 615, functional bloating: 51
FB sum score	Rome-III sum score of FB	numerical	FB.Criteria.sum	3.2 ± 0.7 scores, 2 - 5
irritiable bowel syndrome	Rome-III criteria	no (0), yes (1), categorical	IBS	no irritable bowel syndrome: 631, irritable bowel syndrome: 35
IBS sum score	Rome-III sum score of IBS	numerical	IBS.Criteria.sum	0.4 ± 0.9 scores, 0 - 3
vomiting/diarrhea		no (0), yes (1), categorical	Vomit.Diarrea.E1.1.C1	None: 595, Vomiting or Diarrhea: 68
*Sum score of constipation-related Rome-III items (each scores from 0 (never/rarely-4 (always)):
Considered items: Less than 3 BMs per week; Hard or lumpy stools; Straining; Incomplete emptying; Stool could not be passed; Manual help needed; Difficulty relaxing to allow stool to come out.
Diet	definition/assessment	variable	name	descriptive statistics
Omnivore, Vegetarian, Vegan	Groups: 0, 1, 2	categorical	Omni_Vege_Vega	641 omnivore, 17 vegetarian, 3 vegan
Omnivore versus Vegetarian/Vegan	Groups: 0, 1	categorical	Onmi_Veg	641 omnivore, 20 vegetarian/vegan
Alcohol intake	0 to 8 (sum of ordinal categories* of beer and other aloholic drinks)	ordered factor	Alkohol	Ordered factor: 0 (n=202), 0.5 (147), 1 (169), 1.5 (78), 2(36), 2.5 (9), 4 (1)
Milk consumption	0 to 4*	ordered factor	fluessige.Milchprodukte.E1.1.C1	Ordered factor: 0 (n=97), 1 (194), 2 (310), 3 (51), 4 (10)
Cheese consumption	0 to 4*	ordered factor	Kaese.E1.1.C1	Ordered factor: 0 (n=41), 1 (243), 2 (319), 3 (48), 4 (5)
Total dairy intake (milk+chesse)	0 to 4.2**	ordered factor	total_dairy	Ordered factor with 25 ordinal groups
Meat consumption	0 to 4*	ordered factor	Fleich.E1.1.C1	Ordered factor: 0 (n=77), 1 (435), 2 (132), 3 (12), 4 (2)
Meat consumption (incl. cold cuts)	0 to 4.8***	ordered factor	Meat_all	Ordered factor with 25 ordinal groups
Vegetables consumption	0 to 4*	ordered factor	Gemüsepflanze	Ordered factor: 0 (n=3), 0.5 (81), 1 (208), 1.5 (232), 2 (97), 2.5 (17), 3 (2)
Legumes	0 to 4*	ordered factor	Huelsenfruechte.E1.1.C1	Ordered factor: 0 (n=363), 1 (274), 2 (12), 3 (1)
Vegetables and legumes	0 to 8 (sum of vegetables and legumes)	ordered factor	veg_legumes	Ordered factor: 0 (n=6), 1 (86), 2 (216), 3 (238), 4 (100), 5 (17), 6 (2)
White/dark bread consumption	0, 1 (dark bread preferred)	no (0), yes (1), categorical	Brot_dunkel	No dark bread: 373, Preferring dark bread: 293
Carbohydrates-rich	0 to 8 (sum of bread/porridge/wheat and noodles/rice)	ordered factor	Carbohydrates	Ordered factor: 0 (n=3), 1 (13), 2 (64), 3 (231), 4 (247), 5 (81), 6 (16), 7 (2), 8 (1)
Low/high protein groups	0-3; 4+	categorical	Carbohydrate_groups	311 low carb, 347 high carb
Protein-rich	0 to 8* (sum of total meat and total dairy consumption)	ordered factor	protein	Ordered factor with 57 ordinal groups
Low/high protein groups	0-3; 4+	categorical	protein_groups	294 low protein, 371 high protein
Coffee consumption	Cups per Day	ordered factor	Kaffee.E1.1.C1	Ordered factor: 0 (52), 1 (43), 2(225), 3 (264), 4 (74)
*ordinal categories defined as: 0=less than 1 portion per week; 1= at least 1 portion per week but not daily; 2= daily portion; 3= 2-3 portions per day; 4 more than 3 portions per day
**sum of milk (200ml/portion) and cheese (20g per portion)
***sum of meat (100g/portion) and meat cold cuts (20g per portion)
Sport and lifestyle	definition/assessment	variable	name	descriptive statistics
Physical inactivity / Sport frequency	No activity (1); <1 hrs/week (2); 1-2 hrs/week (3); 2-4 hrs/week (4); >4 hrs/week (5)	ordered factor	sport_freq	Ordered factor: 1 (171), 2 (205), 3 (164), 4 (55), 5 (69)
Exhaustion from walking stairs	Are you out of breath and sweat when you walk 3 levels of stairs? 2 = I do not make 3 levels; 1= yes; 0 = no	ordered factor	sport_treppensteigen	Ordered factor: 2 (7), 1 (197), 0 (458)
Pack-years smoking	Years of smoking 1 pack of cigarettes per day	numerical	packyears	6.4 ± 12.7, 0 - 112
Motor function	definition/assessment	variable	name	descriptive statistics
Motor function	Clinical motor assessment; MDS-UPDRS-III; Total score	numerical	updrs3_total	1.5 ± 3.1, 0 - 30
Subthreshold parkinsonism	Clinical motor assessment; MDS-UPDRS-III; Total score of 7 or more (excl. action/postural tremor)	no (0), yes (1), categorical	MDS.UPDRS_zero_one	No subthreshold parkinsonism: 640, subthreshold parkinsonism: 23
Motor function groups	MDS-UPDRS-III; Total score below 3; 3-6; and 7+ (excl. action/postural tremor)	0, 1, 2;ordered factor	MDS.UPDRS	No subthreshold parkinsonism: 600, Borderline: 40; subthreshold parkinsonism: 23
Risk/prdromal marker of Parkinson's disease	definition/assessment	variable	name	descriptive statistics
Olfactory loss	Hyposmia according to age/sex-adjusted tresholds in Sniffin Sticks odor discrimination tests	no (0), yes (1), categorical	hyposmia	0 (535), 1 (131)
Symptomatic orthostatic hypotension	UMSARS questionnaire item: "Orthostatic symptoms developing at least once a week. Some limitation in activities of daily living."	no (0), yes (1), categorical	hypotension	0 (634), 1 (31)
Excessive daytime somnolence	UMSARS questionnaire	no (0), yes (1), categorical	excessive_daytime_somnolence	0 (638), 1 (25)
Erectile dysfunction in males	UMSARS questionnaire item: "Severe impairment compared to healthy days."	no (0), yes (1), females=NA; categorical	erectile_dysfunction	0 (259), 1 (71)
Urinary dysfunction	UMSARS questionnaire item: "Urinary urgency and/or frequency, drug treatment required."	no (0), yes (1), categorical	urinary_dysfunction	0 (627), 1 (34)
Depression	Acute depression and/or life-time depression based on clinical diagnosis or MDI, BDI-II and GDS	no (0), yes (1), categorical	depression	0 (456), 1 (210)
Smoking status	Groups: 0= current smoker, 1= former smoker, 2= never smoker	ordered factor	smoking_status	0 (310), 1 (311), 2 (45)
Non-smoking (current)	Groups: 0= current smoker; 1=never/former-smoker	0, 1, categorical	non_smoker	0 (310), 1 (356)
Known occupational pesticide exposure	Groups: 0= no/unknown; 1=yes	no (0), yes (1), categorical	pesticides_no_NA	0 (657), 1 (9)
Known occupational solvents exposure	Groups: 0= no/unknown; 1=yes	no (0), yes (1), categorical	solvents_no_NA	0 (594), 1 (72)
Family history (first degree) of Parkinson's disease		no (0), yes (1), categorical	PD_fam_history	0 (568), 1 (98)
Substantia nigra hyperechogenicity	substantia nigra (SN) hyperechogenicity, transcranial ultrasound (hyperechgenic area >90th percentile on left and/or right hemisphere)	SN- (0), SN+ (1); categorical	SN.	0 (480), 1 (132)
Possible REM-sleep behaviour disorder (pRBD)	RBDSQ screening questionnaire: 5+ scores	no (0), yes (1), categorical	RBD	0 (582), 1 (84)
Probability of prdromal Parkinson's disease	Post-test probability [%] based on MDS research criteria for prodromal PD and all available marker data in the TREND study.	numerical	Prob_prodromal_PD	3.8 % ± 11.4, 0.02 - 89.08 %
Prodromal PD probability more than 50%	Groups: Probability>50%	no (0), yes (1), categorical	Prob_PPD_50	0 (651), 1 (15)
Prodromal PD probability more than 80%	Groups: Probability>80%	no (0), yes (1), categorical	Prob_PPD_80	0 (661), 1 (5)
Note that in addition to these factors also old age, male sex, subthreshold parkinsonism, constipation, diabetes, non-consumption of coffee, non-smoking, low plasma urate levels have been associated with an increased risk of Parkinson's disease
and constitute established risk or prodromal markers of Parkinson's disease
Other diseases/complications	definition/assessment	variable	name	descriptive statistics
Diabetes, type 2	Medical diagnosis	no (0), yes (1), categorical	diabetes2_arzt_jn	0 (611), 1 (55)
Gout	Medical diagnosis	no (0), yes (1), categorical	Gout.E1.1.C1	0 (642), 1 (17)
Medication	definition	variable	name	descrtiptive statistics
Any medication		no (0), yes (1), categorical	medikamente_jn	0 (117), 1 (546)
Any antibiotic medication		no (0), yes (1), categorical	Antibiotika.E1.1.C1	0 (666), 1 (0, all excluded)
Any probiotics		no (0), yes (1), categorical	Probiotika.E1.1.C1	0 (611), 1 (41)
Anticoagulant drugs		no (0), yes (1), categorical	antikoagulantien_jn	0 (635), 1 (28)
Platelet aggregation inhibitors		no (0), yes (1), categorical	tah_jn	0 (536), 1 (127)
Any antihypertensive drugs		no (0), yes (1), categorical	ahtn_jn	0 (359), 1 (304)
Betablocker		no (0), yes (1), categorical	ahtn_betablocker_jn	0 (534), 1 (129)
ACE inhibitor		no (0), yes (1), categorical	ahtn_ace_hemmer_jn	0 (558), 1 (105)
AT1 antagonist		no (0), yes (1), categorical	ahtn_at1_antagonist_jn	0 (530), 1 (133)
CA antagonist		no (0), yes (1), categorical	ahtn_ca_antagonist_jn	0 (601), 1 (62)
Alpha1 antagonist		no (0), yes (1), categorical	ahtn_alpha1_anta_jn	0 (660), 1 (3)
Alpha2 antagonist		no (0), yes (1), categorical	ahtn_alpha2_agonist_jn	0 (660), 1 (3)
Other antihypertensive drugs		no (0), yes (1), categorical	ahtn_sonstige_jn	0 (662), 1 (1)
Thiazide		no (0), yes (1), categorical	ahtn_thiazide_jn	0 (576), 1 (87)
Potassium-sparing diuretics		no (0), yes (1), categorical	k_sparende_diuret_jn	0 (657), 1 (6)
Other diuretics		no (0), yes (1), categorical	sonstige_diuretika_jn	0 (644), 1 (17)
Vasodilators		no (0), yes (1), categorical	vasoldilatoren_jn	0 (661), 1 (2)
Cardiac glycoside		no (0), yes (1), categorical	herzglykoside_jn	0 (656), 1 (6)
Class 3 antiarrhythmic drugs		no (0), yes (1), categorical	klasse_3_antiarr_jn	0 (658), 1 (4)
Na blockers		no (0), yes (1), categorical	nablock_jn	0 (662), 1 (1)
Thyroid drugs		no (0), yes (1), categorical	schilddruesenmedikament_jn	0 (508), 1 (155)
Antidiabetic drugs		no (0), yes (1), categorical	diabetesmedikament_jn	0 (619), 1 (44)
Drugs for dyslipidemia		no (0), yes (1), categorical	dyslipidaemie_medi_jn	0 (523), 1 (140)
urate-lowering drugs		no (0), yes (1), categorical	harnsaeure_senker_jn	0 (633), 1 (30)
Any antidepressant drugs		no (0), yes (1), categorical	ad_jn	0 (602), 1 (61)
SSRI		no (0), yes (1), categorical	ad_ssri_jn	0 (642), 1 (21)
SSNRI		no (0), yes (1), categorical	ad_ssnri_jn	0 (647), 1 (16)
NDRI		no (0), yes (1), categorical	ad_ndri_jn	0 (657), 1 (6)
Tricyclic drugs		no (0), yes (1), categorical	trizyklische_ad_jn	0 (646), 1 (16)
Tetracyclic drugs		no (0), yes (1), categorical	tetrazyklische_ad_jn	0 (647), 1 (16)
MAO inhibitors		no (0), yes (1), categorical	mao_i_jn	0 (663), 1 (0)
John's wort		no (0), yes (1), categorical	johanniskraut_jn	0 (662), 1 (1)
Other antidepressants		no (0), yes (1), categorical	ad_sonstige_jn	0 (661), 1 (2)
Lithium		no (0), yes (1), categorical	lithium_jn	0 (662), 1 (1)
Benzodiazepine		no (0), yes (1), categorical	benzodiazepine_jn	0 (657), 1 (6)
Z drugs		no (0), yes (1), categorical	zdrugs_jn	0 (654), 1 (9)
Neuroleptics		no (0), yes (1), categorical	neuroleptika_jn	0 (658), 1 (4)
Anti-epileptic drugs		no (0), yes (1), categorical	antiepileptika_jn	0 (646), 1 (17)
Ginko		no (0), yes (1), categorical	ginkgo_jn	0 (651), 1 (15)
Anti-dementia drugs		no (0), yes (1), categorical	antidementiva_jn	0 (659), 1 (4)
Dopaminergic medication		no (0), yes (1), categorical	dopaminerge_med_jn	0 (658), 1 (5)
Proton-pump inhibitor		no (0), yes (1), categorical	ppi_jn	0 (679), 1 (84)
Beta2 mimetics		no (0), yes (1), categorical	beta2mimetika_jn	0 (637), 1 (26)
Cortisone		no (0), yes (1), categorical	cortison_jn	0 (625), 1 (38)
Anti-histamines		no (0), yes (1), categorical	antihistaminika_jn	0 (646), 1 (17)
PDE5 inhibitor		no (0), yes (1), categorical	pde5_hemmer_jn	0 (661), 1 (2)
Alpha-blocker (prostate)		no (0), yes (1), categorical	alphablocker_prostata_jn	0 (625), 1 (38)
Pain medication		no (0), yes (1), categorical	schmerzmittel_jn	0 (606), 1 (57)
Diatary supplement		no (0), yes (1), categorical	nahrungsergaenzung_jn	0 (489), 1 (174)
Alternative medicine		no (0), yes (1), categorical	alternativmedizin_jn	0 (589), 1 (74)
Any other medication		no (0), yes (1), categorical	sonstige_medikamente_jn	0 (501), 1 (162)

### Sheet: Family_Differential_abundance
Comparison		baseMean	log2FoldChange	lfcSE	stat	pvalue	padj	Kingdom	Phylum	Class	Order	Family
res_constipation_score	Christensenellaceae	4.85921	0.057488	0.0184522	3.11551	0.00183629	0.0171387	Bacteria	Firmicutes	Clostridia	Clostridiales	Christensenellaceae
res_constipation_score	Clostridiales_Incertae_Sedis_XI	1.22277	0.239094	0.0497776	4.80324	1.56115e-06	8.74242e-05	Bacteria	Firmicutes	Clostridia	Clostridiales	Clostridiales_Incertae_Sedis_XI
res_constipation_score	Clostridiales_Incertae_Sedis_XIII	1.35908	0.0987151	0.0303815	3.24919	0.00115735	0.0141834	Bacteria	Firmicutes	Clostridia	Clostridiales	Clostridiales_Incertae_Sedis_XIII
res_constipation_score	Eubacteriaceae	4.33222	0.108955	0.039348	2.769	0.00562281	0.0314877	Bacteria	Firmicutes	Clostridia	Clostridiales	Eubacteriaceae
res_constipation_score	Lachnospiraceae	7426.5	-0.0234667	0.00727991	-3.22349	0.00126637	0.0141834	Bacteria	Firmicutes	Clostridia	Clostridiales	Lachnospiraceae
res_constipation_score	Methanobacteriaceae	9.68422	0.17645	0.0473369	3.72754	0.000193356	0.00541398	Archaea	Euryarchaeota	Methanobacteria	Methanobacteriales	Methanobacteriaceae
res_constipation_score	Oxalobacteraceae	2.84971	0.114448	0.0404824	2.8271	0.00469711	0.0292265	Bacteria	Proteobacteria	Betaproteobacteria	Burkholderiales	Oxalobacteraceae
res_constipation_score	Pasteurellaceae	20.3756	-0.107958	0.0325158	-3.32017	0.000899634	0.0141834	Bacteria	Proteobacteria	Gammaproteobacteria	Pasteurellales	Pasteurellaceae
res_constipation_score	Puniceicoccaceae	9.32278	0.169486	0.0558	3.03738	0.00238645	0.0190916	Bacteria	Verrucomicrobia	Opitutae	Puniceicoccales	Puniceicoccaceae
res_constipation_score	Sutterellaceae	300.455	-0.0605185	0.0208205	-2.90667	0.00365294	0.0255706	Bacteria	Proteobacteria	Betaproteobacteria	Burkholderiales	Sutterellaceae
res_sport_freq	Actinomycetaceae	1.16478	0.19563	0.0394442	4.95967	7.06137e-07	5.01357e-05	Bacteria	Actinobacteria	Actinobacteria	Actinomycetales	Actinomycetaceae
res_sport_freq	Bacteroidaceae	9276.7	0.110601	0.0353541	3.12837	0.00175779	0.041601	Bacteria	Bacteroidetes	Bacteroidia	Bacteroidales	Bacteroidaceae
res_sport_freq	Carnobacteriaceae	0.857558	0.291089	0.0972589	2.99293	0.00276311	0.0490452	Bacteria	Firmicutes	Bacilli	Lactobacillales	Carnobacteriaceae
res_sport_freq	Streptococcaceae	68.0244	0.240424	0.0572323	4.20084	2.65923e-05	0.000944025	Bacteria	Firmicutes	Bacilli	Lactobacillales	Streptococcaceae
res_exhaustion_stairs	Bifidobacteriaceae	283.355	-0.769615	0.191981	-4.00882	6.10229e-05	0.00362426	Bacteria	Actinobacteria	Actinobacteria	Bifidobacteriales	Bifidobacteriaceae
res_exhaustion_stairs	Clostridiales_Incertae_Sedis_XI1	1.22277	1.55983	0.432185	3.60918	0.000307165	0.00726958	Bacteria	Firmicutes	Clostridia	Clostridiales	Clostridiales_Incertae_Sedis_XI
res_exhaustion_stairs	Methanobacteriaceae1	9.68422	-1.57887	0.406343	-3.88557	0.000102092	0.00362426	Archaea	Euryarchaeota	Methanobacteria	Methanobacteriales	Methanobacteriaceae
res_packyears	Erysipelotrichaceae	226.084	0.019676	0.00383239	5.13414	2.83438e-07	2.01241e-05	Bacteria	Firmicutes	Erysipelotrichia	Erysipelotrichales	Erysipelotrichaceae
res_urate_lowering_meds	Erysipelotrichaceae1	226.084	0.73433	0.227219	3.23181	0.00123007	0.0436674	Bacteria	Firmicutes	Erysipelotrichia	Erysipelotrichales	Erysipelotrichaceae
res_urate_lowering_meds	Eubacteriaceae1	4.33222	2.84316	0.761908	3.73163	0.000190248	0.0135076	Bacteria	Firmicutes	Clostridia	Clostridiales	Eubacteriaceae
res_urate_lowering_meds	Puniceicoccaceae1	9.32278	3.2092	1.03465	3.10173	0.00192391	0.0455326	Bacteria	Verrucomicrobia	Opitutae	Puniceicoccales	Puniceicoccaceae
res_antihypertensive_meds_at1	Lactobacillaceae	7.85618	1.78487	0.421265	4.23694	2.26587e-05	0.00160877	Bacteria	Firmicutes	Bacilli	Lactobacillales	Lactobacillaceae
res_RBD	Desulfovibrionaceae	103.781	-0.7305	0.239977	-3.04404	0.00233422	0.0414324	Bacteria	Proteobacteria	Deltaproteobacteria	Desulfovibrionales	Desulfovibrionaceae
res_RBD	Lactobacillaceae1	7.85618	-1.48698	0.483682	-3.07429	0.00211004	0.0414324	Bacteria	Firmicutes	Bacilli	Lactobacillales	Lactobacillaceae
res_RBD	Pasteurellaceae1	20.3756	1.70707	0.370944	4.60194	4.18564e-06	0.00029718	Bacteria	Proteobacteria	Gammaproteobacteria	Pasteurellales	Pasteurellaceae
res_RBD	Streptococcaceae1	68.0244	0.721068	0.208207	3.46323	0.000533727	0.0189473	Bacteria	Firmicutes	Bacilli	Lactobacillales	Streptococcaceae
res_diabetes_meds	Pasteurellaceae2	20.3756	2.03132	0.509187	3.98935	6.62548e-05	0.00470409	Bacteria	Proteobacteria	Gammaproteobacteria	Pasteurellales	Pasteurellaceae
res_diabetes_meds	Ruminococcaceae	9061.22	0.358082	0.103823	3.44895	0.000562764	0.0199781	Bacteria	Firmicutes	Clostridia	Clostridiales	Ruminococcaceae

### Sheet: Genus_Differential_abundance
Comparison		baseMean	log2FoldChange	lfcSE	stat	pvalue	padj	Kingdom	Phylum	Class	Order	Family	Genus
res_constipation_score	Alistipes	1000.65	0.0491958	0.013981	3.51875	0.000433582	0.00331099	Bacteria	Bacteroidetes	Bacteroidia	Bacteroidales	Rikenellaceae	Alistipes
res_constipation_score	Anaerostipes	58.5117	0.0491494	0.0197813	2.48464	0.0129681	0.0435727	Bacteria	Firmicutes	Clostridia	Clostridiales	Lachnospiraceae	Anaerostipes
res_constipation_score	Anaerotruncus	7.04718	0.101465	0.0185941	5.45685	4.84657e-08	8.14224e-07	Bacteria	Firmicutes	Clostridia	Clostridiales	Ruminococcaceae	Anaerotruncus
res_constipation_score	Butyricicoccus	126.497	-0.0301493	0.0110085	-2.73873	0.00616779	0.0221806	Bacteria	Firmicutes	Clostridia	Clostridiales	Ruminococcaceae	Butyricicoccus
res_constipation_score	Christensenella	4.84267	0.0596681	0.0192085	3.10635	0.00189414	0.00994424	Bacteria	Firmicutes	Clostridia	Clostridiales	Christensenellaceae	Christensenella
res_constipation_score	Clostridium_IV	619.805	0.0428092	0.0146271	2.92671	0.00342573	0.0151453	Bacteria	Firmicutes	Clostridia	Clostridiales	Ruminococcaceae	Clostridium_IV
res_constipation_score	Clostridium_XlVa	853.19	-0.0442787	0.0119927	-3.69215	0.000222369	0.0018679	Bacteria	Firmicutes	Clostridia	Clostridiales	Lachnospiraceae	Clostridium_XlVa
res_constipation_score	Clostridium_XlVb	93.9184	-0.0909123	0.0165679	-5.48727	4.08191e-08	8.14224e-07	Bacteria	Firmicutes	Clostridia	Clostridiales	Lachnospiraceae	Clostridium_XlVb
res_constipation_score	Clostridium_XVIII	84.2308	-0.052733	0.0161184	-3.2716	0.00106939	0.00690994	Bacteria	Firmicutes	Erysipelotrichia	Erysipelotrichales	Erysipelotrichaceae	Clostridium_XVIII
res_constipation_score	Coprobacillus	7.34581	0.376371	0.061559	6.11398	9.71765e-10	4.08141e-08	Bacteria	Firmicutes	Erysipelotrichia	Erysipelotrichales	Erysipelotrichaceae	Coprobacillus
res_constipation_score	Eggerthella	2.88825	0.134192	0.0360514	3.72225	0.000197455	0.00184291	Bacteria	Actinobacteria	Actinobacteria	Coriobacteriales	Coriobacteriaceae	Eggerthella
res_constipation_score	Eisenbergiella	14.2741	0.212531	0.0341	6.2326	4.58762e-10	3.8536e-08	Bacteria	Firmicutes	Clostridia	Clostridiales	Lachnospiraceae	Eisenbergiella
res_constipation_score	Ethanoligenens	0.874796	0.182696	0.0611021	2.99001	0.00278965	0.0133794	Bacteria	Firmicutes	Clostridia	Clostridiales	Ruminococcaceae	Ethanoligenens
res_constipation_score	Eubacterium	4.23052	0.156411	0.0524578	2.98165	0.00286702	0.0133794	Bacteria	Firmicutes	Clostridia	Clostridiales	Eubacteriaceae	Eubacterium
res_constipation_score	Faecalibacterium	2181.99	-0.0346543	0.0126948	-2.7298	0.00633731	0.0221806	Bacteria	Firmicutes	Clostridia	Clostridiales	Ruminococcaceae	Faecalibacterium
res_constipation_score	Faecalicoccus	10.3197	0.143239	0.024005	5.96706	2.41572e-09	6.764e-08	Bacteria	Firmicutes	Erysipelotrichia	Erysipelotrichales	Erysipelotrichaceae	Faecalicoccus
res_constipation_score	Haemophilus	22.7715	-0.103181	0.0359374	-2.87112	0.00409017	0.0171787	Bacteria	Proteobacteria	Gammaproteobacteria	Pasteurellales	Pasteurellaceae	Haemophilus
res_constipation_score	Holdemania	8.76981	0.0644818	0.0160416	4.01965	5.82842e-05	0.000699411	Bacteria	Firmicutes	Erysipelotrichia	Erysipelotrichales	Erysipelotrichaceae	Holdemania
res_constipation_score	Methanobrevibacter	12.541	0.225505	0.0497904	4.52909	5.92385e-06	8.29338e-05	Archaea	Euryarchaeota	Methanobacteria	Methanobacteriales	Methanobacteriaceae	Methanobrevibacter
res_constipation_score	Oscillibacter	767.493	0.0478339	0.0119978	3.98688	6.69492e-05	0.000702966	Bacteria	Firmicutes	Clostridia	Clostridiales	Ruminococcaceae	Oscillibacter
res_constipation_score	Romboutsia	25.9654	-0.0731476	0.0265175	-2.75846	0.00580739	0.0221737	Bacteria	Firmicutes	Clostridia	Clostridiales	Peptostreptococcaceae	Romboutsia
res_constipation_score	Roseburia	1963.17	-0.0439062	0.0137713	-3.18823	0.00143146	0.00844552	Bacteria	Firmicutes	Clostridia	Clostridiales	Lachnospiraceae	Roseburia
res_constipation_score	Ruminococcus2	200.576	0.0412461	0.0129986	3.17311	0.00150813	0.00844552	Bacteria	Firmicutes	Clostridia	Clostridiales	Lachnospiraceae	Ruminococcus2
res_constipation_score	Slackia	6.73003	-0.14545	0.0515802	-2.81988	0.00480423	0.0192169	Bacteria	Actinobacteria	Actinobacteria	Coriobacteriales	Coriobacteriaceae	Slackia
res_constipation_score	Sporobacter	5.00706	0.0634611	0.0183392	3.46041	0.000539355	0.00377548	Bacteria	Firmicutes	Clostridia	Clostridiales	Ruminococcaceae	Sporobacter
res_sport_freq	Clostridium_IV1	619.805	-0.155829	0.045236	-3.4448	0.000571474	0.0149222	Bacteria	Firmicutes	Clostridia	Clostridiales	Ruminococcaceae	Clostridium_IV
res_sport_freq	Clostridium_XlVb1	93.9184	0.172586	0.0509784	3.38546	0.000710582	0.0149222	Bacteria	Firmicutes	Clostridia	Clostridiales	Lachnospiraceae	Clostridium_XlVb
res_sport_freq	Oscillibacter1	767.493	-0.187712	0.0371087	-5.05844	4.22705e-07	3.04224e-05	Bacteria	Firmicutes	Clostridia	Clostridiales	Ruminococcaceae	Oscillibacter
res_sport_freq	Sporobacter1	5.00706	-0.174997	0.0580155	-3.01639	0.00255806	0.0429754	Bacteria	Firmicutes	Clostridia	Clostridiales	Ruminococcaceae	Sporobacter
res_sport_freq	Streptococcus	73.0831	0.313991	0.0633721	4.95472	7.24342e-07	3.04224e-05	Bacteria	Firmicutes	Bacilli	Lactobacillales	Streptococcaceae	Streptococcus
res_exhaustion_stairs	Bifidobacterium	284.974	-0.609567	0.199958	-3.04848	0.00230001	0.0386402	Bacteria	Actinobacteria	Actinobacteria	Bifidobacteriales	Bifidobacteriaceae	Bifidobacterium
res_exhaustion_stairs	Bilophila	38.1573	0.705698	0.192796	3.66033	0.00025189	0.00705291	Bacteria	Proteobacteria	Deltaproteobacteria	Desulfovibrionales	Desulfovibrionaceae	Bilophila
res_exhaustion_stairs	Dorea	114.988	-0.384203	0.109853	-3.49743	0.000469759	0.00986494	Bacteria	Firmicutes	Clostridia	Clostridiales	Lachnospiraceae	Dorea
res_exhaustion_stairs	Methanobrevibacter1	12.541	-1.64572	0.42328	-3.88801	0.000101068	0.00424484	Archaea	Euryarchaeota	Methanobacteria	Methanobacteriales	Methanobacteriaceae	Methanobrevibacter
res_exhaustion_stairs	Pseudoflavonifractor	10.3547	0.778875	0.187981	4.14336	3.42251e-05	0.00287491	Bacteria	Firmicutes	Clostridia	Clostridiales	Ruminococcaceae	Pseudoflavonifractor
res_packyears	Flavonifractor	81.4963	0.0151481	0.00394364	3.84114	0.000122465	0.0102871	Bacteria	Firmicutes	Clostridia	Clostridiales	Ruminococcaceae	Flavonifractor
res_urate_lowering_meds	Clostridium_III	8.68474	3.55451	0.886093	4.01145	6.0348e-05	0.00506924	Bacteria	Firmicutes	Clostridia	Clostridiales	Ruminococcaceae	Clostridium_III
res_urate_lowering_meds	Parasutterella	120.868	1.93207	0.573327	3.36993	0.000751884	0.0315791	Bacteria	Proteobacteria	Betaproteobacteria	Burkholderiales	Sutterellaceae	Parasutterella
res_age	Parasutterella1	120.868	-0.0619798	0.0188369	-3.29034	0.00100068	0.0420285	Bacteria	Proteobacteria	Betaproteobacteria	Burkholderiales	Sutterellaceae	Parasutterella
res_age	Roseburia1	1963.17	-0.0336041	0.00827233	-4.06223	4.8607e-05	0.00408299	Bacteria	Firmicutes	Clostridia	Clostridiales	Lachnospiraceae	Roseburia
res_antihypertensive_meds_at1	Lactobacillus	8.17242	1.72766	0.452259	3.82007	0.000133415	0.0112069	Bacteria	Firmicutes	Bacilli	Lactobacillales	Lactobacillaceae	Lactobacillus
res_RBD	Faecalicoccus1	10.3197	-0.954652	0.274249	-3.48097	0.000499601	0.0165307	Bacteria	Firmicutes	Erysipelotrichia	Erysipelotrichales	Erysipelotrichaceae	Faecalicoccus
res_RBD	Haemophilus1	22.7715	1.69575	0.410627	4.12965	3.63316e-05	0.00305185	Bacteria	Proteobacteria	Gammaproteobacteria	Pasteurellales	Pasteurellaceae	Haemophilus
res_RBD	Lactobacillus1	8.17242	-1.74721	0.535564	-3.26238	0.00110483	0.0232013	Bacteria	Firmicutes	Bacilli	Lactobacillales	Lactobacillaceae	Lactobacillus
res_RBD	Victivallis	18.0754	-1.4689	0.427504	-3.436	0.000590382	0.0165307	Bacteria	Lentisphaerae	Lentisphaeria	Victivallales	Victivallaceae	Victivallis
res_diabetes_meds	Clostridium_III1	8.68474	2.38219	0.709222	3.35888	0.000782601	0.0219128	Bacteria	Firmicutes	Clostridia	Clostridiales	Ruminococcaceae	Clostridium_III
res_diabetes_meds	Clostridium_XlVa1	853.19	-0.57099	0.180614	-3.16138	0.00157025	0.0329753	Bacteria	Firmicutes	Clostridia	Clostridiales	Lachnospiraceae	Clostridium_XlVa
res_diabetes_meds	Clostridium_XVIII1	84.2308	0.726702	0.243071	2.98967	0.00279277	0.0469186	Bacteria	Firmicutes	Erysipelotrichia	Erysipelotrichales	Erysipelotrichaceae	Clostridium_XVIII
res_diabetes_meds	Haemophilus2	22.7715	1.85217	0.544087	3.40418	0.000663642	0.0219128	Bacteria	Proteobacteria	Gammaproteobacteria	Pasteurellales	Pasteurellaceae	Haemophilus
res_diabetes_meds	Ruminococcus21	200.576	-0.938952	0.195709	-4.79768	1.6051e-06	0.000134829	Bacteria	Firmicutes	Clostridia	Clostridiales	Lachnospiraceae	Ruminococcus2
res_subthreshold_parkinsonism	Odoribacter	51.9322	-1.28478	0.360765	-3.56128	0.000369055	0.0310007	Bacteria	Bacteroidetes	Bacteroidia	Bacteroidales	Porphyromonadaceae	Odoribacter

### Sheet: OTU_Differential_abundance
Comparison		baseMean	log2FoldChange	lfcSE	stat	pvalue	padj	Kingdom	Phylum	Class	Order	Family	Genus
res_constipation_score	Otu00019	334.082	-0.0805398	0.021352	-3.77201	0.00016194	0.00629699	Bacteria	Firmicutes	Clostridia	Clostridiales	Lachnospiraceae	Clostridium_XlVa
res_constipation_score	Otu00042	171.231	-0.0961168	0.0197197	-4.87415	1.09281e-06	9.20689e-05	Bacteria	Firmicutes	Clostridia	Clostridiales	Lachnospiraceae	Lachnospiraceae_unclassified
res_constipation_score	Otu00047	155.822	-0.0506757	0.0161789	-3.1322	0.00173499	0.0373207	Bacteria	Firmicutes	Clostridia	Clostridiales	Lachnospiraceae	Clostridium_XlVa
res_constipation_score	Otu00055	118.03	-0.108817	0.0156069	-6.97239	3.11606e-12	1.05011e-09	Bacteria	Firmicutes	Clostridia	Clostridiales	Lachnospiraceae	Clostridium_XlVa
res_constipation_score	Otu00056	123.009	-0.062119	0.018044	-3.44264	0.000576076	0.0182004	Bacteria	Firmicutes	Clostridia	Clostridiales	Lachnospiraceae	Lachnospiraceae_unclassified
res_constipation_score	Otu00058	124.227	-0.142884	0.0383445	-3.72633	0.000194285	0.00701507	Bacteria	Firmicutes	Clostridia	Clostridiales	Lachnospiraceae	Roseburia
res_constipation_score	Otu00074	79.728	0.102632	0.024608	4.17068	3.03695e-05	0.00170575	Bacteria	Firmicutes	Clostridia	Clostridiales	Lachnospiraceae	Ruminococcus2
res_constipation_score	Otu00075	86.4377	-0.0908322	0.0300369	-3.02402	0.00249443	0.0494484	Bacteria	Firmicutes	Clostridia	Clostridiales	Clostridiaceae_1	Clostridium_sensu_stricto
res_constipation_score	Otu00084	78.3828	-0.07889	0.0211436	-3.73116	0.0001906	0.00701507	Bacteria	Firmicutes	Erysipelotrichia	Erysipelotrichales	Erysipelotrichaceae	Clostridium_XVIII
res_constipation_score	Otu00143	27.6788	0.140075	0.0365783	3.82946	0.000128427	0.00520676	Bacteria	Firmicutes	Clostridia	Clostridiales	Ruminococcaceae	Ruminococcaceae_unclassified
res_constipation_score	Otu00144	28.1615	0.2142	0.0675832	3.16942	0.00152743	0.0343164	Bacteria	Firmicutes	Clostridia	Clostridiales	Clostridiales_unclassified	Clostridiales_unclassified
res_constipation_score	Otu00163	23.1955	-0.115167	0.0363117	-3.17163	0.00151585	0.0343164	Bacteria	Proteobacteria	Gammaproteobacteria	Pasteurellales	Pasteurellaceae	Haemophilus
res_constipation_score	Otu00178	19.1282	0.115552	0.0178966	6.45666	1.07036e-10	2.70534e-08	Bacteria	Firmicutes	Clostridia	Clostridiales	Ruminococcaceae	Ruminococcaceae_unclassified
res_constipation_score	Otu00224	14.5496	0.21075	0.0344181	6.12322	9.17009e-10	1.54516e-07	Bacteria	Firmicutes	Clostridia	Clostridiales	Lachnospiraceae	Eisenbergiella
res_constipation_score	Otu00244	14.6154	-0.117358	0.0272005	-4.31456	1.59918e-05	0.00115484	Bacteria	Firmicutes	Clostridia	Clostridiales	Ruminococcaceae	Intestinimonas
res_constipation_score	Otu00260	10.2881	0.110057	0.0277116	3.97151	7.1419e-05	0.00328203	Bacteria	Firmicutes	Clostridia	Clostridiales	Clostridiales_unclassified	Clostridiales_unclassified
res_constipation_score	Otu00264	11.2102	0.204667	0.0506539	4.04051	5.33357e-05	0.00269612	Archaea	Euryarchaeota	Methanobacteria	Methanobacteriales	Methanobacteriaceae	Methanobrevibacter
res_constipation_score	Otu00285	6.30371	-0.259288	0.0771829	-3.3594	0.000781127	0.0213438	Bacteria	Firmicutes	Clostridia	Clostridiales	Lachnospiraceae	Clostridium_XlVa
res_constipation_score	Otu00315	7.57874	0.0736527	0.0238771	3.08466	0.00203788	0.0412058	Bacteria	Firmicutes	Clostridia	Clostridiales	Ruminococcaceae	Ruminococcaceae_unclassified
res_constipation_score	Otu00321	6.53839	0.431675	0.0702838	6.14189	8.15472e-10	1.54516e-07	Bacteria	Firmicutes	Erysipelotrichia	Erysipelotrichales	Erysipelotrichaceae	Coprobacillus
res_constipation_score	Otu00322	6.77411	0.183884	0.0589249	3.12066	0.00180447	0.0380067	Bacteria	Firmicutes	Clostridia	Clostridiales	Clostridiales_unclassified	Clostridiales_unclassified
res_constipation_score	Otu00326	6.80475	0.143776	0.0423507	3.3949	0.000686538	0.0204144	Bacteria	Firmicutes	Clostridia	Clostridia_unclassified	Clostridia_unclassified	Clostridia_unclassified
res_constipation_score	Otu00332	6.22436	0.154815	0.04274	3.62224	0.000292059	0.00984239	Bacteria	Firmicutes	Clostridia	Clostridiales	Ruminococcaceae	Ruminococcaceae_unclassified
res_constipation_score	Otu00334	6.01899	0.102217	0.0266274	3.83879	0.00012364	0.00520676	Bacteria	Firmicutes	Clostridia	Clostridiales	Ruminococcaceae	Ruminococcaceae_unclassified
res_constipation_score	Otu00345	6.62081	-0.048205	0.00680651	-7.08219	1.41891e-12	7.17259e-10	Bacteria	Firmicutes	Clostridia	Clostridiales	Lachnospiraceae	Clostridium_XlVb
res_constipation_score	Otu00402	4.03205	0.278969	0.0565394	4.93407	8.05345e-07	7.40185e-05	Bacteria	Bacteria_unclassified	Bacteria_unclassified	Bacteria_unclassified	Bacteria_unclassified	Bacteria_unclassified
res_constipation_score	Otu00409	3.91857	0.129222	0.0286345	4.51282	6.39703e-06	0.000497492	Bacteria	Firmicutes	Clostridia	Clostridiales	Ruminococcaceae	Anaerotruncus
res_constipation_score	Otu00425	3.78363	0.0527874	0.00649483	8.1276	4.37859e-16	4.42675e-13	Bacteria	Firmicutes	Clostridia	Clostridiales	Clostridiales_unclassified	Clostridiales_unclassified
res_constipation_score	Otu00438	3.7697	0.271421	0.0795995	3.40984	0.000650018	0.0199142	Bacteria	Firmicutes	Clostridia	Clostridiales	Clostridiales_unclassified	Clostridiales_unclassified
res_constipation_score	Otu00457	3.23164	0.136902	0.0342223	4.00038	6.3242e-05	0.00304465	Bacteria	Firmicutes	Clostridia	Clostridiales	Ruminococcaceae	Ruminococcaceae_unclassified
res_constipation_score	Otu00463	3.16852	0.220734	0.0513668	4.29721	1.72965e-05	0.00115908	Bacteria	Firmicutes	Clostridia	Clostridiales	Clostridiales_unclassified	Clostridiales_unclassified
res_constipation_score	Otu00474	2.7397	0.120881	0.0358694	3.37002	0.000751615	0.0211078	Bacteria	Actinobacteria	Actinobacteria	Coriobacteriales	Coriobacteriaceae	Eggerthella
res_constipation_score	Otu00481	2.78371	0.256143	0.044256	5.78776	7.13329e-09	1.03025e-06	Bacteria	Firmicutes	Clostridia	Clostridiales	Clostridiales_unclassified	Clostridiales_unclassified
res_constipation_score	Otu00494	2.64884	0.128462	0.039691	3.23656	0.0012098	0.0291215	Bacteria	Firmicutes	Clostridia	Clostridiales	Clostridiales_unclassified	Clostridiales_unclassified
res_constipation_score	Otu00516	2.8015	-0.0338821	0.0101784	-3.32882	0.000872154	0.0227342	Bacteria	Firmicutes	Clostridia	Clostridiales	Ruminococcaceae	Ruminococcaceae_unclassified
res_constipation_score	Otu00534	2.44853	0.140689	0.0422835	3.32728	0.000876988	0.0227342	Bacteria	Firmicutes	Clostridia	Clostridiales	Clostridiales_unclassified	Clostridiales_unclassified
res_constipation_score	Otu00576	1.8117	0.138266	0.0392796	3.52005	0.000431464	0.0140713	Bacteria	Firmicutes	Clostridia	Clostridiales	Ruminococcaceae	Ruminococcaceae_unclassified
res_constipation_score	Otu00578	1.99292	0.141261	0.0282371	5.00268	5.65382e-07	5.71602e-05	Bacteria	Firmicutes	Clostridia	Clostridiales	Ruminococcaceae	Ruminococcaceae_unclassified
res_constipation_score	Otu00592	2.44355	-1.30484	0.393341	-3.31733	0.000908824	0.0229705	Bacteria	Firmicutes	Negativicutes	Selenomonadales	Veillonellaceae	Mitsuokella
res_constipation_score	Otu00596	1.78035	0.132753	0.0314469	4.22149	2.42691e-05	0.0014433	Bacteria	Firmicutes	Firmicutes_unclassified	Firmicutes_unclassified	Firmicutes_unclassified	Firmicutes_unclassified
res_constipation_score	Otu00638	1.45746	0.158544	0.0292572	5.41895	5.99491e-08	7.57606e-06	Bacteria	Firmicutes	Clostridia	Clostridiales	Clostridiales_unclassified	Clostridiales_unclassified
res_constipation_score	Otu00644	0.684181	0.4779	0.141642	3.37401	0.000740825	0.0211078	Bacteria	Firmicutes	Clostridia	Clostridiales	Clostridiaceae_1	Clostridium_sensu_stricto
res_constipation_score	Otu00646	1.66369	-0.0555709	0.0129713	-4.28415	1.83435e-05	0.00115908	Bacteria	Firmicutes	Clostridia	Clostridiales	Ruminococcaceae	Ruminococcaceae_unclassified
res_constipation_score	Otu00659	1.4988	0.0565605	0.0105542	5.35906	8.36553e-08	9.39728e-06	Bacteria	Firmicutes	Clostridia	Clostridiales	Clostridiales_unclassified	Clostridiales_unclassified
res_constipation_score	Otu00662	1.40382	0.165455	0.0432129	3.82883	0.000128753	0.00520676	Bacteria	Firmicutes	Clostridia	Clostridiales	Lachnospiraceae	Clostridium_XlVa
res_constipation_score	Otu00671	1.39251	0.13977	0.0336144	4.15804	3.20995e-05	0.00170803	Bacteria	Firmicutes	Erysipelotrichia	Erysipelotrichales	Erysipelotrichaceae	Faecalicoccus
res_constipation_score	Otu00685	1.3138	0.10506	0.0320234	3.28073	0.00103539	0.0255313	Bacteria	Firmicutes	Firmicutes_unclassified	Firmicutes_unclassified	Firmicutes_unclassified	Firmicutes_unclassified
res_constipation_score	Otu00710	1.20291	0.0359688	0.0114407	3.14392	0.00166699	0.0366375	Bacteria	Firmicutes	Clostridia	Clostridiales	Ruminococcaceae	Clostridium_IV
res_constipation_score	Otu00732	0.898978	0.162562	0.0507646	3.20226	0.00136353	0.0320588	Bacteria	Firmicutes	Clostridia	Clostridiales	Ruminococcaceae	Clostridium_IV
res_constipation_score	Otu00742	1.01457	0.12177	0.039406	3.09013	0.0020007	0.0412058	Bacteria	Firmicutes	Clostridia	Clostridiales	Ruminococcaceae	Ruminococcaceae_unclassified
res_constipation_score	Otu00878	0.664856	0.18408	0.0503644	3.65496	0.000257225	0.0089674	Bacteria	Firmicutes	Clostridia	Clostridiales	Ruminococcaceae	Ruminococcaceae_unclassified
res_sport_freq	Otu00193	19.5057	0.352133	0.0713269	4.93689	7.93795e-07	0.000189536	Bacteria	Firmicutes	Bacilli	Lactobacillales	Streptococcaceae	Streptococcus
res_sport_freq	Otu00287	9.53751	-0.284274	0.0580456	-4.89743	9.70972e-07	0.000189536	Bacteria	Firmicutes	Clostridia	Clostridiales	Ruminococcaceae	Ruminococcaceae_unclassified
res_sport_freq	Otu00426	3.34778	-5.94547	1.21583	-4.89004	1.00817e-06	0.000189536	Bacteria	Proteobacteria	Alphaproteobacteria	Rhodospirillales	Rhodospirillaceae	Rhodospirillaceae_unclassified
res_sport_freq	Otu00496	2.77389	-0.11719	0.0294893	-3.97399	7.06775e-05	0.00759278	Bacteria	Firmicutes	Clostridia	Clostridiales	Lachnospiraceae	Lachnospiraceae_unclassified
res_sport_freq	Otu005161	2.8015	-0.121049	0.029762	-4.06722	4.75771e-05	0.00596299	Bacteria	Firmicutes	Clostridia	Clostridiales	Ruminococcaceae	Ruminococcaceae_unclassified
res_sport_freq	Otu00574	2.06258	-0.181911	0.0350731	-5.18664	2.14123e-07	0.00016102	Bacteria	Firmicutes	Clostridia	Clostridiales	Ruminococcaceae	Sporobacter
res_sport_freq	Otu00767	1.06762	0.20665	0.0440127	4.69523	2.66305e-06	0.000400523	Bacteria	Actinobacteria	Actinobacteria	Actinomycetales	Actinomycetaceae	Actinomyces
res_exhaustion_stairs	Otu00134	38.1677	0.699985	0.194531	3.59832	0.000320278	0.0406041	Bacteria	Proteobacteria	Deltaproteobacteria	Desulfovibrionales	Desulfovibrionaceae	Bilophila
res_exhaustion_stairs	Otu002641	11.2102	-1.56784	0.430142	-3.64493	0.000267469	0.0406041	Archaea	Euryarchaeota	Methanobacteria	Methanobacteriales	Methanobacteriaceae	Methanobrevibacter
res_exhaustion_stairs	Otu00284	10.8372	0.938145	0.245296	3.82454	0.000131017	0.0373725	Bacteria	Firmicutes	Clostridia	Clostridiales	Lachnospiraceae	Lachnospiraceae_unclassified
res_exhaustion_stairs	Otu003451	6.62081	0.187551	0.0510239	3.67576	0.000237144	0.0406041	Bacteria	Firmicutes	Clostridia	Clostridiales	Lachnospiraceae	Clostridium_XlVb
res_exhaustion_stairs	Otu00488	2.46791	-0.347183	0.0869237	-3.99412	6.49355e-05	0.0246971	Bacteria	Firmicutes	Clostridia	Clostridiales	Ruminococcaceae	Ruminococcaceae_unclassified
res_exhaustion_stairs	Otu005741	2.06258	-0.343507	0.0953132	-3.60398	0.000313386	0.0406041	Bacteria	Firmicutes	Clostridia	Clostridiales	Ruminococcaceae	Sporobacter
res_exhaustion_stairs	Otu00620	1.67687	1.51661	0.358639	4.22878	2.3496e-05	0.0134045	Bacteria	Firmicutes	Clostridia	Clostridiales	Ruminococcaceae	Pseudoflavonifractor
res_exhaustion_stairs	Otu00680	1.59654	-11.4907	3.08525	-3.7244	0.000195778	0.0406041	Bacteria	Firmicutes	Clostridia	Clostridiales	Clostridiales_unclassified	Clostridiales_unclassified
res_exhaustion_stairs	Otu007101	1.20291	-0.616254	0.125023	-4.92914	8.25938e-07	0.000942395	Bacteria	Firmicutes	Clostridia	Clostridiales	Ruminococcaceae	Clostridium_IV
res_packyears	Otu00125	38.1627	0.0212206	0.00554937	3.82397	0.000131321	0.0364779	Bacteria	Firmicutes	Clostridia	Clostridiales	Ruminococcaceae	Ruminococcaceae_unclassified
res_packyears	Otu00245	12.7375	0.0406062	0.0107675	3.7712	0.000162463	0.0382152	Bacteria	Firmicutes	Clostridia	Clostridiales	Ruminococcaceae	Ruminococcaceae_unclassified
res_packyears	Otu00347	6.40581	-0.0550485	0.0142944	-3.85105	0.000117612	0.0364779	Bacteria	Firmicutes	Clostridia	Clostridiales	Ruminococcaceae	Ruminococcaceae_unclassified
res_packyears	Otu00419	2.87556	0.111628	0.0242716	4.59912	4.2427e-06	0.00353559	Bacteria	Firmicutes	Bacilli	Lactobacillales	Lactobacillaceae	Lactobacillus
res_packyears	Otu00420	3.97319	-0.0627592	0.0141163	-4.44588	8.75318e-06	0.00547074	Bacteria	Firmicutes	Clostridia	Clostridiales	Clostridiales_unclassified	Clostridiales_unclassified
res_packyears	Otu004251	3.78363	0.00892155	0.00188346	4.73679	2.17133e-06	0.00271416	Bacteria	Firmicutes	Clostridia	Clostridiales	Clostridiales_unclassified	Clostridiales_unclassified
res_packyears	Otu005162	2.8015	0.0137243	0.00217247	6.31739	2.66021e-10	6.65054e-07	Bacteria	Firmicutes	Clostridia	Clostridiales	Ruminococcaceae	Ruminococcaceae_unclassified
res_packyears	Otu00544	2.45583	0.00897934	0.00242382	3.70462	0.000211708	0.0441059	Bacteria	Firmicutes	Clostridia	Clostridiales	Ruminococcaceae	Clostridium_IV
res_packyears	Otu00690	1.51315	0.0834148	0.0221694	3.76261	0.000168147	0.0382152	Bacteria	Bacteroidetes	Bacteroidia	Bacteroidales	Bacteroidaceae	Bacteroides
res_packyears	Otu007102	1.20291	-0.0219624	0.00518593	-4.235	2.28549e-05	0.0103116	Bacteria	Firmicutes	Clostridia	Clostridiales	Ruminococcaceae	Clostridium_IV
res_packyears	Otu00985	0.550898	0.017268	0.00445751	3.87392	0.0001071	0.0364779	Bacteria	Firmicutes	Clostridia	Clostridiales	Clostridiales_unclassified	Clostridiales_unclassified
res_packyears	Otu01230	0.266487	-0.490574	0.11633	-4.21709	2.47477e-05	0.0103116	Bacteria	Firmicutes	Clostridia	Clostridiales	Lachnospiraceae	Clostridium_XlVa
res_urate_lowering_meds	Otu00210	13.9872	4.43962	0.986152	4.50196	6.73304e-06	0.00154187	Bacteria	Firmicutes	Clostridia	Clostridiales	Clostridiales_unclassified	Clostridiales_unclassified
res_urate_lowering_meds	Otu003452	6.62081	-0.750035	0.0898567	-8.34702	7.00073e-17	4.8095e-14	Bacteria	Firmicutes	Clostridia	Clostridiales	Lachnospiraceae	Clostridium_XlVb
res_urate_lowering_meds	Otu00392	3.62048	3.27937	0.891379	3.67899	0.000234162	0.0321738	Bacteria	Firmicutes	Clostridia	Clostridiales	Ruminococcaceae	Intestinimonas
res_urate_lowering_meds	Otu004881	2.46791	-0.647255	0.152636	-4.24052	2.22999e-05	0.00383001	Bacteria	Firmicutes	Clostridia	Clostridiales	Ruminococcaceae	Ruminococcaceae_unclassified
res_urate_lowering_meds	Otu006461	1.66369	-0.839125	0.158932	-5.27977	1.29344e-07	4.44298e-05	Bacteria	Firmicutes	Clostridia	Clostridiales	Ruminococcaceae	Ruminococcaceae_unclassified
res_age	Otu00003	1653.88	-0.037202	0.00896139	-4.15137	3.30497e-05	0.00971661	Bacteria	Firmicutes	Clostridia	Clostridiales	Lachnospiraceae	Roseburia
res_age	Otu004252	3.78363	-0.0229148	0.00472568	-4.84898	1.24095e-06	0.000547259	Bacteria	Firmicutes	Clostridia	Clostridiales	Clostridiales_unclassified	Clostridiales_unclassified
res_age	Otu004571	3.23164	0.107093	0.0210343	5.09135	3.55514e-07	0.000313563	Bacteria	Firmicutes	Clostridia	Clostridiales	Ruminococcaceae	Ruminococcaceae_unclassified
res_age	Otu005441	2.45583	-0.0218462	0.0058896	-3.70929	0.000207842	0.0366633	Bacteria	Firmicutes	Clostridia	Clostridiales	Ruminococcaceae	Clostridium_IV
res_age	Otu005742	2.06258	0.0258289	0.00640347	4.03357	5.49353e-05	0.0121132	Bacteria	Firmicutes	Clostridia	Clostridiales	Ruminococcaceae	Sporobacter
res_antihypertensive_meds_at1	Otu004253	3.78363	-0.329419	0.0708018	-4.6527	3.27615e-06	0.0109489	Bacteria	Firmicutes	Clostridia	Clostridiales	Clostridiales_unclassified	Clostridiales_unclassified
res_RBD	Otu00117	44.6813	0.906924	0.211184	4.29447	1.75111e-05	0.0195073	Bacteria	Firmicutes	Clostridia	Clostridiales	Lachnospiraceae	Anaerostipes
res_RBD	Otu001631	23.1955	1.67941	0.41454	4.05127	5.09405e-05	0.0425608	Bacteria	Proteobacteria	Gammaproteobacteria	Pasteurellales	Pasteurellaceae	Haemophilus
res_RBD	Otu004191	2.87556	-4.28104	0.937727	-4.56534	4.98688e-06	0.00833308	Bacteria	Firmicutes	Bacilli	Lactobacillales	Lactobacillaceae	Lactobacillus
res_RBD	Otu004254	3.78363	0.551802	0.0978344	5.64017	1.69884e-08	5.67754e-05	Bacteria	Firmicutes	Clostridia	Clostridiales	Clostridiales_unclassified	Clostridiales_unclassified
res_diabetes_meds	Otu000421	171.231	-1.33158	0.296412	-4.49233	7.04488e-06	0.00142447	Bacteria	Firmicutes	Clostridia	Clostridiales	Lachnospiraceae	Lachnospiraceae_unclassified
res_diabetes_meds	Otu000741	79.728	-1.72287	0.370575	-4.64918	3.33256e-06	0.000842305	Bacteria	Firmicutes	Clostridia	Clostridiales	Lachnospiraceae	Ruminococcus2
res_diabetes_meds	Otu00093	58.4177	-1.01627	0.265216	-3.83185	0.000127186	0.0214308	Bacteria	Firmicutes	Clostridia	Clostridiales	Ruminococcaceae	Oscillibacter
res_diabetes_meds	Otu00157	19.2086	-1.54976	0.41822	-3.70562	0.000210877	0.0304566	Bacteria	Firmicutes	Clostridia	Clostridiales	Lachnospiraceae	Clostridium_XlVa
res_diabetes_meds	Otu001632	23.1955	1.98911	0.550231	3.61505	0.000300287	0.0337322	Bacteria	Proteobacteria	Gammaproteobacteria	Pasteurellales	Pasteurellaceae	Haemophilus
res_diabetes_meds	Otu00229	14.9977	-1.17199	0.323083	-3.62752	0.000286154	0.0337322	Bacteria	Firmicutes	Clostridia	Clostridiales	Ruminococcaceae	Clostridium_IV
res_diabetes_meds	Otu005743	2.06258	1.4705	0.248112	5.92677	3.08942e-09	1.5617e-06	Bacteria	Firmicutes	Clostridia	Clostridiales	Ruminococcaceae	Sporobacter
res_diabetes_meds	Otu006462	1.66369	-1.03318	0.12871	-8.02717	9.97479e-16	1.00845e-12	Bacteria	Firmicutes	Clostridia	Clostridiales	Ruminococcaceae	Ruminococcaceae_unclassified
res_diabetes_meds	Otu007103	1.20291	1.57305	0.303342	5.18574	2.15164e-07	7.25104e-05	Bacteria	Firmicutes	Clostridia	Clostridiales	Ruminococcaceae	Clostridium_IV
res_subthreshold_parkinsonism	Otu003453	6.62081	0.659349	0.163553	4.03139	5.54469e-05	0.0463259	Bacteria	Firmicutes	Clostridia	Clostridiales	Lachnospiraceae	Clostridium_XlVb
res_subthreshold_parkinsonism	Otu00601	1.8867	-1.0763	0.168453	-6.38931	1.66641e-10	2.78457e-07	Bacteria	Firmicutes	Clostridia	Clostridiales	Clostridiales_unclassified	Clostridiales_unclassified
res_subthreshold_parkinsonism	Otu007104	1.20291	-1.51309	0.186656	-8.10632	5.21768e-16	1.74375e-12	Bacteria	Firmicutes	Clostridia	Clostridiales	Ruminococcaceae	Clostridium_IV
res_subthreshold_parkinsonism	Otu00760	0.998013	-1.13326	0.224568	-5.04639	4.50247e-07	0.000501575	Bacteria	Firmicutes	Clostridia	Clostridiales	Ruminococcaceae	Ruminococcaceae_unclassified
